# reanalyzerGSE: tackling the everlasting lack of reproducibility and reanalyses in transcriptomics

**DOI:** 10.1101/2023.07.12.548663

**Authors:** José L Ruiz, Laura C Terrón-Camero, Julia Castillo-González, Iván Fernández-Rengel, Mario Delgado, Elena Gonzalez-Rey, Eduardo Andrés-León

**Affiliations:** Institute of Parasitology and Biomedicine “López-Neyra”, CSIC (IPBLN-CSIC), 18016 Granada, Spain

## Abstract

**Summary:** In the current context of transcriptomics democratization, there is an unprecedented surge in the number of studies and datasets. However, advances are hampered by aspects such as the reproducibility crisis, and lack of standardization, in particular with scarce reanalyses of secondary data. reanalyzerGSE, is a user-friendly pipeline that aims to be an all-in-one automatic solution for locally available transcriptomic data and those found in public repositories, thereby encouraging data reuse. With its modular and expandable design, reanalyzerGSE combines cutting-edge software to effectively address simple and complex transcriptomic studies ensuring standardization, up to date reference genome, reproducibility, and flexibility for researchers.

**Availability and implementation:** The reanalyzerGSE open-source code and test data are freely available at both https://github.com/BioinfoIPBLN/reanalyzerGSE and 10.5281/zenodo.XXXX under the GPL3 license.

**Supplementary data** are available.
