## Supplemental Table 1 for "reanalyzerGSE: tackling the everlasting lack of reproducibility and reanalyses in transcriptomics"

### Sheet: Hoja1
Supplementary Table 1. Full description of reanalyzerGSE's advantages over other existing solutions
Pipeline	URL	Publication (PMID)	Year	General Features																														Other features
				Local input	Download input from public database	Automatic renaming	Raw data quality filtering/trimming	Raw data subsampling	rRNA removal	Microorganism decontamination / microbione characterization	Strandedness prediction	Raw data QC	Alignment to reference sequence	Customizable reference	Alignment QC	Normalized coverage visualization tracks	Quantification	Quantification of custom features	MultiQC	Raw counts	Flexible filtering of low counts genes	Normalized counts	Batch effect correction	Differential Gene Expression (DGE) of all possible comparisons	Alternative statistical approaches for DGE	Functional enrichment analyses	Network and clustering analyses	Ready-to-use plots of expression and downstream analyses	Time-course analyses / Co-expression	Extraction of house-keeping genes	Plots of genes of interest	Replicability analyses on normalized counts	Efficient storage (remove gzip, CRAM compression, etc)	Compatibility with other data type	Workflow management	Conda environments	Modularity	Support for non-model organisms	User-friendly reports
reanalyzerGSE	http://github.com/BioinfoIPBLN/reanalyzerGSE	-	2023	X	X	X	X	X	X	X	X	X	X	X	X	X	X	X	X	X	X	X	X	X	X	X	X	X	X	X	X	X	X	X	-	X	X	X	X
RIMA	https://liulab-dfci.github.io/RIMA/	37391666	2023	X	-	-	-	-	-	-	-	-	X	X	X	-	X	-	-	X	-	-	X	X	-	X	X	X	-	-	X	-	-	X	-	X	X	-	X
RNAlysis	https://github.com/GuyTeichman/RNAlysis	37024838	2023	X	-	-	X	-	-	-	-	-	X	X	-	-	X	X	-	X	X	X	-	X	X	X	-	X	-	-	X	X	-	-	-	-	X	X	X
NORMSEQ	https://arn.ugr.es/normSeq	37216599	2023	X	X	-	-	-	-	-	-	-	-	-	-	-	-	-	-	-	-	X	X	X	X	-	-	X	-	-	X	X	-	-	Cloud	-	-	-	-
STAGEs	https://github.com/kuanrongchan/STAGES	37130913	2023	X	-	-	-	-	-	-	-	-	-	-	-	-	-	-	-	-	-	-	-	X	-	X	X	X	-	-	-	X	-	-	Cloud	-	-	-	X
BEAVR	https://github.com/developerpiru/BEAVR	32471392	2020	X	-	-	-	-	-	-	-	-	-	-	-	-	-	-	-	-	-	-	-	X	-	X	X	X	-	-	-	X	-	-	-	-	-	-	X
OneStopRNAseq	https://mccb.umassmed.edu/OneStopRNAseq/	33023248	2020	X	-	-	-	-	-	-	-	X	X	X	X	-	X	X	X	X	-	X	-	X	-	-	-	X	-	-	-	-	-	-	Cloud	-	X	X	X
APRIR	https://github.com/giuliospinozzi/arpir	33349239	2020	X	-	-	X	-	-	-	-	X	X	X	X	-	X	X	-	X	X	X	-	X	X	X	-	X	-	-	-	-	-	-	Shiny	-	X	X	X
DEBrowser	https://github.com/UMMS-Biocore/debrowser	30611200	2019	X	-	-	-	-	-	-	-	-	-	-	-	-	-	-	-	-	X	X	X	X	X	X	X	X	-	-	X	-	-	-	-	-	X	-	X
ideal	https://github.com/federicomarini/ideal/	33297942	2020	X	-	-	-	-	-	-	-	-	-	-	-	-	-	-	-	-	-	-	-	X	-	X	-	X	-	-	X	-	-	-	-	-	-	-	X
PIVOT	http://kim.bio.upenn.edu/software/pivot.shtml	29304726	2018	X	-	X	-	-	-	-	-	-	-	-	-	-	-	-	-	-	-	-	-	X	X	X	X	X	-	-	X	X	-	-	Shiny	-	X	-	X
iRAP	https://github.com/nunofonseca/irap	33606253	2018	X	-	-	X	-	-	-	-	X	X	X	-	-	X	-	-	-	-	-	X	X	X	-	-	-	-	-	-	-	-	-	-	-	-	-	-
GENAVi	https://junkdnalab.shinyapps.io/GENAVi/	31619158	2019	X	-	-	-	-	-	-	-	-	-	-	-	-	-	-	-	-	-	-	-	X	-	X	-	X	-	-	-	X	-	-	Shiny	-	X	-	X
eRNA	https://sourceforge.net/projects/erna/	24593312	2014	X	-	-	X	-	-	-	-	-	X	-	-	-	X	-	-	-	-	-	-	X	X	-	-	-	-	-	-	-	-	-	-	-	-	-	-
NetSeekR	https://github.com/igbb-popescu-lab/NetSeekR	35090393	2022	X	-	-	-	-	-	-	-	X	X	X	-	-	X	-	-	-	-	-	-	X	-	X	X	X	-	-	-	X	-	-	-	-	X	-	-
RNAflow	https://github.com/hoelzer-lab/rnaflow	33322033	2020	X	-	-	X	-	X	-	-	X	X	X	-	-	X	X	X	X	X	X	-	X	-	X	-	X	-	-	-	-	-	-	Nextflow	-	X	X	X
Babelomics	http://www.babelomics.org/	25897133	2010	X	-	-	-	-	-	-	-	-	-	-	-	-	-	-	-	-	-	X	-	X	-	X	X	X	-	-	-	-	-	X	Cloud	-	-	-	-
BioJupies	https://maayanlab.cloud/biojupies/	30447998	2018	X	-	-	-	-	-	-	-	-	X	-	-	-	X	-	-	-	-	-	-	X	-	X	-	X	-	-	X	-	-	-	Cloud	-	-	-	X
DEApp	https://yanli.shinyapps.io/DEApp/	28174599	2017	X	-	-	-	-	-	-	-	-	-	-	-	-	-	-	-	-	-	-	-	X	X	-	-	-	-	-	-	-	-	-	Shiny	-	-	-	-
DEWE	http://www.sing-group.org/dewe	30849608	2019	X	-	-	X	-	-	-	-	X	X	-	-	X	X	-	-	-	-	-	-	X	X	X	-	-	-	-	-	-	-	-	-	-	-	X	X
Galaxy	https://usegalaxy.org/	29790989	2018	X	-	-	X	X	X	X	-	X	X	X	X	X	X	X	X	X	X	X	-	X	X	X	X	X	X	-	-	X	-	X	Cloud	-	X	X	-
iDEP	http://bioinformatics.sdstate.edu/idep/	30567491	2018	X	-	-	-	-	-	-	-	-	-	-	-	X	-	-	-	X	X	X	-	X	X	X	X	X	X	-	-	X	-	X	Shiny	-	X	X	-
IRIS	https://bmbls.bmi.osumc.edu/IRIS/	30763315	2019	X	-	-	-	-	-	-	-	-	-	-	-	-	-	-	-	-	-	-	-	X	X	X	X	X	-	-	-	X	-	-	Shiny	-	-	-	X
KBase	https://kbase.us/applist/#Expression	29979655	2018	X	-	-	X	X	-	-	-	X	X	X	X	X	X	X	-	X	X	X	-	X	X	X	X	X	X	-	-	X	-	X	Cloud	-	X	X	X
RaNA-Seq	https://ranaseq.eu/	31730197	2019	X	-	-	X	-	-	-	-	X	X	X	X	X	X	X	-	X	-	-	-	X	X	X	-	X	-	-	-	-	-	-	Cloud	-	X	X	X
SePIA	http://anduril.org/sepia	27213017	2016	X	-	-	-	-	-	-	-	X	X	X	-	-	X	X	-	-	-	X	-	X	X	-	-	X	-	-	-	-	-	X	-	-	-	X	-
START	https://kcvi.shinyapps.io/START/	28171615	2017	X	-	-	-	-	-	-	-	-	-	-	-	-	-	-	-	-	X	-	-	-	-	-	-	X	-	-	X	-	-	-	Shiny	-	X	-	-
VisRseq	https://visrsoftware.github.io/	26328469	2015	X	-	-	-	-	-	-	-	-	-	-	-	X	-	-	-	-	X	-	-	X	-	-	-	X	-	-	-	-	-	X	-	-	X	X	-
GEO2R	https://ncbiinsights.ncbi.nlm.nih.gov/2023/04/19/human-rna-seq-geo/	-	2023	-	X	-	-	-	-	-	-	-	-	-	-	-	-	-	-	-	-	-	-	X	X	-	-	X	-	-	X	X	-	X	Webserver	-	-	-	X
