## Supplemental Table 2 for "reanalyzerGSE: tackling the everlasting lack of reproducibility and reanalyses in transcriptomics"

### Sheet: Hoja1
Supplementary Table 2. RNA-seq projects used in our tests and benchmarks
Accession 1	Accession 2	No. spots	No. bases	Size	Layout	Sample name	PMID
GSE118451	GSM3330413	24,356,471	1.2G	460.5Mb	SINGLE END	Vehicle_24	31040210
-	GSM3330414	24,529,453	1.2G	464Mb	-	Vehicle_26	-
-	GSM3330415	24,757,955	1.2G	468.7Mb	-	Vehicle_27	-
-	GSM3330416	26,407,938	1.3G	499Mb	-	Cuz_30	-
-	GSM3330417	29,566,793	1.5G	558.9Mb	-	Cuz_31	-
-	GSM3330418	25,889,135	1.3G	489.7Mb	-	Cuz_32	-
GSE95401	GSM2509852	53,762,175	10.9G	6.9Gb	PAIRED-END	Brain Vascular 1	31611708
-	GSM2509853	51,214,405	10.3G	6.3Gb	-	Brain Vascular 2	-
-	GSM2509856	54,015,805	10.9G	6.9Gb	-	Heart Endo 1	-
-	GSM2509857	68,432,550	13.8G	8.7Gb	-	Heart Endo 2	-
-	GSM2509858	52,975,457	10.7G	6.4Gb	-	Kidney Endo 1	-
-	GSM2509859	60,203,780	12.2G	7.3Gb	-	Kidney Endo 2	-
-	GSM2509860	52,397,882	10.6G	6.4Gb	-	Lung Endo 1	-
-	GSM2509861	52,870,764	10.7G	6.8Gb	-	Lung Endo 2	-
-	GSM2509862	53,787,240	10.9G	6.6Gb	-	Liver Endo 1	-
-	GSM2509863	67,801,846	13.7G	8.3Gb	-	Liver Endo 2	-
-	GSM2509864	61,539,112	12.4G	7.4Gb	-	Whole Brain 1	-
-	GSM2509865	50,818,600	10.3G	6Gb	-	Whole Brain 2	-
-	GSM2509866	51,746,748	10.5G	6.5Gb	-	Whole Brain 3	-
-	GSM2509867	55,564,572	11.2G	6.9Gb	-	Whole Brain 4	-
-	GSM2509868	48,974,546	9.9G	5.8Gb	-	Epilepsy Control 1	-
-	GSM2509869	49,679,855	10G	5.9Gb	-	Epilepsy Control 2	-
-	GSM2509870	42,809,529	8.6G	5.1Gb	-	Epilepsy Control 3	-
-	GSM2509871	51,455,702	10.4G	6.2Gb	-	Epilepsy Acute 1	-
-	GSM2509872	49,526,395	10G	5.9Gb	-	Epilepsy Acute 2	-
-	GSM2509873	52,237,374	10.6G	6.3Gb	-	Epilepsy Acute 3	-
-	GSM2509874	41,544,557	8.4G	5Gb	-	Epilepsy Subacute 1	-
-	GSM2509875	46,574,429	9.4G	5.6Gb	-	Epilepsy Subacute 2	-
-	GSM2509876	50,074,334	10.1G	6Gb	-	Epilepsy Subacute 3	-
-	GSM2509877	43,561,455	8.8G	5.2Gb	-	Epilepsy Chronic 1	-
-	GSM2509878	47,380,563	9.6G	5.7Gb	-	Epilepsy Chronic 2	-
-	GSM2509879	51,881,855	10.5G	6.2Gb	-	Epilepsy Chronic 3	-
-	GSM2509880	52,622,272	10.6G	6.6Gb	-	EAE Control 1	-
-	GSM2509881	52,089,350	10.5G	6.6Gb	-	EAE Control 2	-
-	GSM2509882	59,395,224	12G	7.5Gb	-	EAE Control 3	-
-	GSM2509883	54,091,300	10.9G	6.8Gb	-	EAE Acute 1	-
-	GSM2509884	50,552,336	10.2G	6.3Gb	-	EAE Acute 2	-
-	GSM2509885	55,254,129	11.2G	7Gb	-	EAE Acute 3	-
-	GSM2509886	59,666,155	12.1G	7.5Gb	-	EAE Subacute 1	-
-	GSM2509887	47,233,992	9.5G	5.9Gb	-	EAE Subacute 2	-
-	GSM2509888	51,888,226	10.5G	6.6Gb	-	EAE Subacute 3	-
-	GSM2509889	57,592,326	11.6G	7.2Gb	-	EAE Chronic 1	-
-	GSM2509890	57,885,068	11.7G	7.3Gb	-	EAE Chronic 2	-
-	GSM2509891	46,024,964	9.3G	5.8Gb	-	EAE Chronic 3	-
-	GSM2509892	55,682,141	11.2G	7.4Gb	-	Stroke Control 1	-
-	GSM2509893	47,590,371	9.6G	6Gb	-	Stroke Control 2	-
-	GSM2509894	57,943,211	11.7G	7.3Gb	-	Stroke Control 3	-
-	GSM2509895	57,419,337	11.6G	7.6Gb	-	Stroke Acute 1	-
-	GSM2509896	57,826,112	11.7G	7.6Gb	-	Stroke Acute 2	-
-	GSM2509897	61,448,150	12.4G	8.1Gb	-	Stroke Acute 3	-
-	GSM2509898	59,404,908	12G	7.9Gb	-	Stroke Subacute 1	-
-	GSM2509899	65,862,023	13.3G	8.7Gb	-	Stroke Subacute 2	-
-	GSM2509900	52,263,273	10.6G	6.9Gb	-	Stroke Subacute 3	-
-	GSM2509901	58,631,447	11.8G	7.8Gb	-	Stroke Chronic 1	-
-	GSM2509902	50,646,911	10.2G	6.7Gb	-	Stroke Chronic 2	-
-	GSM2509903	53,198,419	10.7G	7Gb	-	Stroke Chronic 3	-
-	GSM2509904	54,515,954	11G	7.2Gb	-	TBI acute Control 1	-
-	GSM2509905	60,751,947	12.3G	8.1Gb	-	TBI acute Control 2	-
-	GSM2509906	60,839,263	12.3G	8.1Gb	-	TBI acute Control 3	-
-	GSM2509907	55,389,549	11.2G	7.4Gb	-	TBI acute 1	-
-	GSM2509908	57,299,135	11.6G	7.6Gb	-	TBI acute 2	-
-	GSM2509909	55,350,339	11.2G	7.4Gb	-	TBI acute 3	-
-	GSM2509910	54,175,547	10.9G	7.2Gb	-	TBI Subacute Control 1	-
-	GSM2509911	56,171,131	11.3G	7.4Gb	-	TBI Subacute Control 2	-
-	GSM2509912	56,266,447	11.4G	7.5Gb	-	TBI subacute 1	-
-	GSM2509913	61,192,984	12.4G	8.1Gb	-	TBI subacute 2	-
-	GSM2509914	57,034,646	11.5G	7.6Gb	-	TBI subacute 3	-
-	GSM2509915	59,480,446	12G	7.9Gb	-	TBI chronic control 1	-
-	GSM2509916	53,219,131	10.8G	7.1Gb	-	TBI chronic control 2	-
-	GSM2509917	52,473,499	10.6G	7Gb	-	TBI Chronic 1	-
-	GSM2509918	62,984,997	12.7G	8.4Gb	-	TBI Chronic 2	-
-	GSM2509919	58,653,904	11.8G	7.8Gb	-	TBI Chronic 3	-
-	GSM4282578	51,410,735	10.4G	3.8Gb	-	brain endo 1	-
-	GSM4282579	62,026,887	12.5G	4.6Gb	-	brain endo 2	-
